# Age-dependent changes in protein incorporation into collagen-rich tissues of mice by in vivo pulsed SILAC labelling

**DOI:** 10.1101/2021.01.13.426496

**Authors:** Yoanna Ariosa-Morejon, Alberto Santos, Roman Fischer, Simon Davis, Philip Charles, Rajesh Thakker, Angus Wann, Tonia L. Vincent

## Abstract

Collagen-rich tissues have poor reparative capacity that is further impaired with age, predisposing to common age-related disorders such as osteoporosis and osteoarthritis. We used in vivo pulsed SILAC labelling to quantify new protein incorporation into cartilage, bone, skin and plasma of mice across the life course. We report highly dynamic matrisome turnover in bone and cartilage during skeletal maturation, which was markedly reduced after skeletal maturity. Comparing young adult with older adult mice, new protein incorporation was reduced in all tissues. STRING clustering revealed epigenetic modulation across all tissues, a decline in chondroprotective growth factors such as FGF2 and TGFb in cartilage, and clusters indicating mitochondrial dysregulation and reduced collagen synthesis in bone. Several of these pathways have been associated with age-related disease. Fewer changes were observed for skin and plasma. This methodology provides dynamic protein data at a tissue level, uncovering age-related molecular changes that may predispose to disease.
