## Supplementary_datasets_tableS1-6 for "Age-dependent changes in protein incorporation into collagen-rich tissues of mice by in vivo pulsed SILAC labelling": Table_S6A_string_MCL_clusters_cartilage.tsv

#clustering method	cluster number	cluster color	gene count	protein name	protein identifier	protein description
MCL	1	Red	23	App	10090.ENSMUSP00000005406	Amyloid-beta A4 protein; Functions as a cell surface receptor and performs physiological functions on the surface of neurons relevant to neurite growth, neuronal adhesion and axonogenesis. Involved in cell mobility and transcription regulation through protein-protein interactions. Can promote transcription activation through binding to APBB1-KAT5 and inhibit Notch signaling through interaction wi…
MCL	1	Red	23	C4b	10090.ENSMUSP00000069418	Complement C4-B; Non-enzymatic component of C3 and C5 convertases and thus essential for the propagation of the classical complement pathway. Covalently binds to immunoglobulins and immune complexes and enhances the solubilization of immune aggregates and the clearance of IC through CR1 on erythrocytes. Catalyzes the transacylation of the thioester carbonyl group to form ester bonds with carbohyd…
MCL	1	Red	23	Cd109	10090.ENSMUSP00000091330	CD109 antigen; Modulates negatively TGFB1 signaling in keratinocytes
MCL	1	Red	23	Cd55	10090.ENSMUSP00000027650	Complement decay-accelerating factor, GPI-anchored; This protein recognizes C4b and C3b fragments that condense with cell-surface hydroxyl or amino groups when nascent C4b and C3b are locally generated during C4 and c3 activation. Interaction of daf with cell-associated C4b and C3b polypeptides interferes with their ability to catalyze the conversion of C2 and factor B to enzymatically active C2a…
MCL	1	Red	23	Ckap4	10090.ENSMUSP00000050336	Cytoskeleton-associated protein 4; High-affinity epithelial cell surface receptor for APF
MCL	1	Red	23	Col11a1	10090.ENSMUSP00000089793	Collagen alpha-1(XI) chain; May play an important role in fibrillogenesis by controlling lateral growth of collagen II fibrils; Belongs to the fibrillar collagen family
MCL	1	Red	23	Col11a2	10090.ENSMUSP00000084772	Collagen alpha-2(XI) chain; May play an important role in fibrillogenesis by controlling lateral growth of collagen II fibrils; Belongs to the fibrillar collagen family
MCL	1	Red	23	Col14a1	10090.ENSMUSP00000105846	Collagen alpha-1(XIV) chain; Plays an adhesive role by integrating collagen bundles. It is probably associated with the surface of interstitial collagen fibrils via COL1. The COL2 domain may then serve as a rigid arm which sticks out from the fibril and protrudes the large N-terminal globular domain into the extracellular space, where it might interact with other matrix molecules or cell surface …
MCL	1	Red	23	Cp	10090.ENSMUSP00000088857	Ceruloplasmin; Ceruloplasmin is a blue, copper-binding (6-7 atoms per molecule) glycoprotein. It has ferroxidase activity oxidizing Fe(2+) to Fe(3+) without releasing radical oxygen species. It is involved in iron transport across the cell membrane. Provides Cu(2+) ions for the ascorbate-mediated deaminase degradation of the heparan sulfate chains of GPC1. May also play a role in fetal lung devel…
MCL	1	Red	23	Cpm	10090.ENSMUSP00000020399	Carboxypeptidase M; Specifically removes C-terminal basic residues (Arg or Lys) from peptides and proteins. It is believed to play important roles in the control of peptide hormone and growth factor activity at the cell surface, and in the membrane-localized degradation of extracellular proteins (By similarity)
MCL	1	Red	23	Cst3	10090.ENSMUSP00000028938	Cystatin-C; As an inhibitor of cysteine proteinases, this protein is thought to serve an important physiological role as a local regulator of this enzyme activity
MCL	1	Red	23	Gpld1	10090.ENSMUSP00000021773	Phosphatidylinositol-glycan-specific phospholipase D; This protein hydrolyzes the inositol phosphate linkage in proteins anchored by phosphatidylinositol glycans (GPI-anchor) thus releasing these proteins from the membrane
MCL	1	Red	23	Ibsp	10090.ENSMUSP00000031246	Bone sialoprotein 2; Binds tightly to hydroxyapatite. Appears to form an integral part of the mineralized matrix. Probably important to cell-matrix interaction. Promotes Arg-Gly-Asp-dependent cell attachment (By similarity)
MCL	1	Red	23	Lap3	10090.ENSMUSP00000040222	Cytosol aminopeptidase; Presumably involved in the processing and regular turnover of intracellular proteins. Catalyzes the removal of unsubstituted N-terminal amino acids from various peptides (By similarity)
MCL	1	Red	23	Mfge8	10090.ENSMUSP00000032825	Lactadherin; Contributes to phagocytic removal of apoptotic cells in many tissues. Specific ligand for the alpha-v/beta-3 and alpha- v/beta-5 receptors. Also binds to phosphatidylserine-enriched cell surfaces in a receptor-independent manner. Zona pellucida-binding protein which may play a role in gamete interaction (By similarity). Plays an important role in the maintenance of intestinal epithel…
MCL	1	Red	23	Mfi2	10090.ENSMUSP00000023464	Melanotransferrin; Involved in iron cellular uptake. Seems to be internalized and then recycled back to the cell membrane. Binds a single atom of iron per subunit. Could also bind zinc
MCL	1	Red	23	P4ha1	10090.ENSMUSP00000009789	Prolyl 4-hydroxylase subunit alpha-1; Catalyzes the post-translational formation of 4- hydroxyproline in -Xaa-Pro-Gly- sequences in collagens and other proteins
MCL	1	Red	23	P4hb	10090.ENSMUSP00000026122	Protein disulfide-isomerase; This multifunctional protein catalyzes the formation, breakage and rearrangement of disulfide bonds. At the cell surface, seems to act as a reductase that cleaves disulfide bonds of proteins attached to the cell. May therefore cause structural modifications of exofacial proteins. Inside the cell, seems to form/rearrange disulfide bonds of nascent proteins. At high con…
MCL	1	Red	23	Pcolce2	10090.ENSMUSP00000015498	Procollagen C-endopeptidase enhancer 2; Binds to the C-terminal propeptide of types I and II procollagens and may enhance the cleavage of that propeptide by BMP1
MCL	1	Red	23	Spp1	10090.ENSMUSP00000108367	Osteopontin; Binds tightly to hydroxyapatite. Appears to form an integral part of the mineralized matrix. Probably important to cell-matrix interaction; Belongs to the osteopontin family
MCL	1	Red	23	Tnc	10090.ENSMUSP00000102995	Tenascin; Extracellular matrix protein implicated in guidance of migrating neurons as well as axons during development, synaptic plasticity as well as neuronal regeneration. Promotes neurite outgrowth when provided to neurons in culture. May play a role in supporting the growth of epithelial tumors. Ligand for integrins ITGA8:ITGB1, ITGA9:ITGB1, ITGAV:ITGB3 and ITGAV:ITGB6. In tumors, stimulates …
MCL	1	Red	23	Tnfrsf11b	10090.ENSMUSP00000078705	Tumor necrosis factor receptor superfamily member 11B; Acts as decoy receptor for TNFSF11/RANKL and thereby neutralizes its function in osteoclastogenesis. Inhibits the activation of osteoclasts and promotes osteoclast apoptosis in vitro. Bone homeostasis seems to depend on the local ratio between TNFSF11 and TNFRSF11B. May also play a role in preventing arterial calcification. May act as decoy r…
MCL	1	Red	23	Vcan	10090.ENSMUSP00000105173	Versican core protein; May play a role in intercellular signaling and in connecting cells with the extracellular matrix. May take part in the regulation of cell motility, growth and differentiation. Binds hyaluronic acid
MCL	2	Brown	18	Eef1a2	10090.ENSMUSP00000054556	Elongation factor 1-alpha 2; This protein promotes the GTP-dependent binding of aminoacyl-tRNA to the A-site of ribosomes during protein biosynthesis
MCL	2	Brown	18	Gm10036	10090.ENSMUSP00000078670	Predicted gene 10036; Belongs to the universal ribosomal protein uL5 family
MCL	2	Brown	18	Psma2	10090.ENSMUSP00000129767	Proteasome subunit alpha type-2; Component of the 20S core proteasome complex involved in the proteolytic degradation of most intracellular proteins. This complex plays numerous essential roles within the cell by associating with different regulatory particles. Associated with two 19S regulatory particles, forms the 26S proteasome and thus participates in the ATP-dependent degradation of ubiquiti…
MCL	2	Brown	18	Psma5	10090.ENSMUSP00000088057	Proteasome subunit alpha type-5; Component of the 20S core proteasome complex involved in the proteolytic degradation of most intracellular proteins. This complex plays numerous essential roles within the cell by associating with different regulatory particles. Associated with two 19S regulatory particles, forms the 26S proteasome and thus participates in the ATP-dependent degradation of ubiquiti…
MCL	2	Brown	18	Rpl12	10090.ENSMUSP00000117461	60S ribosomal protein L12; Binds directly to 26S ribosomal RNA
MCL	2	Brown	18	Rpl13	10090.ENSMUSP00000000756	Ribosomal protein L13; Belongs to the eukaryotic ribosomal protein eL13 family
MCL	2	Brown	18	Rpl19	10090.ENSMUSP00000017548	Ribosomal protein L19
MCL	2	Brown	18	Rpl21	10090.ENSMUSP00000041652	60S ribosomal protein L21; Component of the large ribosomal subunit
MCL	2	Brown	18	Rpl23	10090.ENSMUSP00000099435	Ribosomal protein L23
MCL	2	Brown	18	Rpl24	10090.ENSMUSP00000023269	Ribosomal protein L24; Belongs to the eukaryotic ribosomal protein eL24 family
MCL	2	Brown	18	Rpl30	10090.ENSMUSP00000106014	Ribosomal protein L30; Belongs to the eukaryotic ribosomal protein eL30 family
MCL	2	Brown	18	Rpl36	10090.ENSMUSP00000079340	60S ribosomal protein L36; Component of the large ribosomal subunit
MCL	2	Brown	18	Rpl9	10090.ENSMUSP00000109399	Ribosomal protein L9; Belongs to the universal ribosomal protein uL6 family
MCL	2	Brown	18	Rps16	10090.ENSMUSP00000103940	Ribosomal protein S16; Belongs to the universal ribosomal protein uS9 family
MCL	2	Brown	18	Rps27a	10090.ENSMUSP00000099909	Ubiquitin-40S ribosomal protein S27a; Ubiquitin: Exists either covalently attached to another protein, or free (unanchored). When covalently bound, it is conjugated to target proteins via an isopeptide bond either as a monomer (monoubiquitin), a polymer linked via different Lys residues of the ubiquitin (polyubiquitin chains) or a linear polymer linked via the initiator Met of the ubiquitin (line…
MCL	2	Brown	18	Rps3a1	10090.ENSMUSP00000029722	40S ribosomal protein S3a; May play a role during erythropoiesis through regulation of transcription factor DDIT3
MCL	2	Brown	18	Rps5	10090.ENSMUSP00000004554	Ribosomal protein S5; Belongs to the universal ribosomal protein uS7 family
MCL	2	Brown	18	Rps6	10090.ENSMUSP00000099878	40S ribosomal protein S6; May play an important role in controlling cell growth and proliferation through the selective translation of particular classes of mRNA
MCL	3	Dark Golden Rod	18	Atp2a1	10090.ENSMUSP00000032974	Sarcoplasmic/endoplasmic reticulum calcium ATPase 1; Key regulator of striated muscle performance by acting as the major Ca(2+) ATPase responsible for the reuptake of cytosolic Ca(2+) into the sarcoplasmic reticulum. Catalyzes the hydrolysis of ATP coupled with the translocation of calcium from the cytosol to the sarcoplasmic reticulum lumen. Contributes to calcium sequestration involved in muscu…
MCL	3	Dark Golden Rod	18	Atp2a3	10090.ENSMUSP00000021142	Sarcoplasmic/endoplasmic reticulum calcium ATPase 3; This magnesium-dependent enzyme catalyzes the hydrolysis of ATP coupled with the transport of calcium. Transports calcium ions from the cytosol into the sarcoplasmic/endoplasmic reticulum lumen. Contributes to calcium sequestration involved in muscular excitation/contraction; Belongs to the cation transport ATPase (P-type) (TC 3.A.3) family. Ty…
MCL	3	Dark Golden Rod	18	Ckm	10090.ENSMUSP00000003643	Creatine kinase M-type; Reversibly catalyzes the transfer of phosphate between ATP and various phosphogens (e.g. creatine phosphate). Creatine kinase isoenzymes play a central role in energy transduction in tissues with large, fluctuating energy demands, such as skeletal muscle, heart, brain and spermatozoa; Belongs to the ATP:guanido phosphotransferase family
MCL	3	Dark Golden Rod	18	Ldb3	10090.ENSMUSP00000022327	LIM domain-binding protein 3; May function as an adapter in striated muscle to couple protein kinase C-mediated signaling via its LIM domains to the cytoskeleton
MCL	3	Dark Golden Rod	18	Mb	10090.ENSMUSP00000125995	Myoglobin; Serves as a reserve supply of oxygen and facilitates the movement of oxygen within muscles
MCL	3	Dark Golden Rod	18	Mybpc2	10090.ENSMUSP00000130127	Myosin-binding protein C, fast-type; Thick filament-associated protein located in the crossbridge region of vertebrate striated muscle a bands. In vitro it binds MHC, F-actin and native thin filaments, and modifies the activity of actin-activated myosin ATPase. It may modulate muscle contraction or may play a more structural role (By similarity)
MCL	3	Dark Golden Rod	18	Myh3	10090.ENSMUSP00000104329	Myosin-3; Muscle contraction
MCL	3	Dark Golden Rod	18	Myh4	10090.ENSMUSP00000018632	Myosin-4; Muscle contraction
MCL	3	Dark Golden Rod	18	Myh7	10090.ENSMUSP00000099867	Myosin-7; Myosins are actin-based motor molecules with ATPase activity essential for muscle contraction. Forms regular bipolar thick filaments that, together with actin thin filaments, constitute the fundamental contractile unit of skeletal and cardiac muscle; Belongs to the TRAFAC class myosin-kinesin ATPase superfamily. Myosin family
MCL	3	Dark Golden Rod	18	Myh8	10090.ENSMUSP00000019625	Myosin-8; Muscle contraction
MCL	3	Dark Golden Rod	18	Myl1	10090.ENSMUSP00000027151	Myosin light chain 1/3, skeletal muscle isoform; Regulatory light chain of myosin. Does not bind calcium
MCL	3	Dark Golden Rod	18	Mylpf	10090.ENSMUSP00000032910	Myosin light chain, phosphorylatable, fast skeletal muscle
MCL	3	Dark Golden Rod	18	Neb	10090.ENSMUSP00000047763	Nebulin
MCL	3	Dark Golden Rod	18	Ryr1	10090.ENSMUSP00000137123	Ryanodine receptor 1; Calcium channel that mediates the release of Ca(2+) from the sarcoplasmic reticulum into the cytoplasm and thereby plays a key role in triggering muscle contraction following depolarization of T-tubules. Repeated very high-level exercise increases the open probability of the channel and leads to Ca(2+) leaking into the cytoplasm. Can also mediate the release of Ca(2+) from i…
MCL	3	Dark Golden Rod	18	Tnnc2	10090.ENSMUSP00000099384	Troponin C, skeletal muscle; Troponin is the central regulatory protein of striated muscle contraction. Tn consists of three components: Tn-I which is the inhibitor of actomyosin ATPase, Tn-T which contains the binding site for tropomyosin and Tn-C. The binding of calcium to Tn-C abolishes the inhibitory action of Tn on actin filaments
MCL	3	Dark Golden Rod	18	Tnni2	10090.ENSMUSP00000122733	Troponin I, fast skeletal muscle; Troponin I is the inhibitory subunit of troponin, the thin filament regulatory complex which confers calcium-sensitivity to striated muscle actomyosin ATPase activity
MCL	3	Dark Golden Rod	18	Tpm3	10090.ENSMUSP00000113978	Tropomyosin alpha-3 chain; Tropomyosin 3, gamma; Belongs to the tropomyosin family
MCL	3	Dark Golden Rod	18	Ttn	10090.ENSMUSP00000097561	Titin; Key component in the assembly and functioning of vertebrate striated muscles. By providing connections at the level of individual microfilaments, it contributes to the fine balance of forces between the two halves of the sarcomere. The size and extensibility of the cross-links are the main determinants of sarcomere extensibility properties of muscle. In non-muscle cells, seems to play a ro…
MCL	4	Yellow	16	Aco2	10090.ENSMUSP00000023116	Aconitate hydratase, mitochondrial; Catalyzes the isomerization of citrate to isocitrate via cis-aconitate; Belongs to the aconitase/IPM isomerase family
MCL	4	Yellow	16	Aldoa	10090.ENSMUSP00000084846	Fructose-bisphosphate aldolase A; Plays a key role in glycolysis and gluconeogenesis. In addition, may also function as scaffolding protein (By similarity); Belongs to the class I fructose-bisphosphate aldolase family
MCL	4	Yellow	16	Clu	10090.ENSMUSP00000022616	Clusterin; Functions as extracellular chaperone that prevents aggregation of nonnative proteins. Prevents stress-induced aggregation of blood plasma proteins. Inhibits formation of amyloid fibrils by APP, APOC2, B2M, CALCA, CSN3, SNCA and aggregation-prone LYZ variants (in vitro). Does not require ATP. Maintains partially unfolded proteins in a state appropriate for subsequent refolding by other …
MCL	4	Yellow	16	Eno3	10090.ENSMUSP00000072620	Beta-enolase; Appears to have a function in striated muscle development and regeneration
MCL	4	Yellow	16	F13a1	10090.ENSMUSP00000048667	Coagulation factor XIII A chain; Factor XIII is activated by thrombin and calcium ion to a transglutaminase that catalyzes the formation of gamma-glutamyl- epsilon-lysine cross-links between fibrin chains, thus stabilizing the fibrin clot. Also cross-link alpha-2-plasmin inhibitor, or fibronectin, to the alpha chains of fibrin
MCL	4	Yellow	16	Fgb	10090.ENSMUSP00000039472	Fibrinogen beta chain; Cleaved by the protease thrombin to yield monomers which, together with fibrinogen alpha (FGA) and fibrinogen gamma (FGG), polymerize to form an insoluble fibrin matrix. Fibrin has a major function in hemostasis as one of the primary components of blood clots. In addition, functions during the early stages of wound repair to stabilize the lesion and guide cell migration dur…
MCL	4	Yellow	16	Fh1	10090.ENSMUSP00000027810	Fumarate hydratase, mitochondrial; Fumarate hydratase 1
MCL	4	Yellow	16	Fth1	10090.ENSMUSP00000025563	Ferritin heavy chain; Stores iron in a soluble, non-toxic, readily available form. Important for iron homeostasis. Has ferroxidase activity. Iron is taken up in the ferrous form and deposited as ferric hydroxides after oxidation. Also plays a role in delivery of iron to cells. Mediates iron uptake in capsule cells of the developing kidney
MCL	4	Yellow	16	Gpi1	10090.ENSMUSP00000049355	Glucose-6-phosphate isomerase; Besides it's role as a glycolytic enzyme, mammalian GPI can function as a tumor-secreted cytokine and an angiogenic factor (AMF) that stimulates endothelial cell motility. GPI is also a neurotrophic factor (Neuroleukin) for spinal and sensory neurons
MCL	4	Yellow	16	Hk1	10090.ENSMUSP00000097282	Hexokinase-1; Hexokinase 1; Belongs to the hexokinase family
MCL	4	Yellow	16	Ldha	10090.ENSMUSP00000103267	Lactate dehydrogenase A; Belongs to the LDH/MDH superfamily. LDH family
MCL	4	Yellow	16	Pgam2	10090.ENSMUSP00000020768	Phosphoglycerate mutase 2; Interconversion of 3- and 2-phosphoglycerate with 2,3- bisphosphoglycerate as the primer of the reaction. Can also catalyze the reaction of EC 5.4.2.4 (synthase), but with a reduced activity
MCL	4	Yellow	16	Pgd	10090.ENSMUSP00000081141	6-phosphogluconate dehydrogenase, decarboxylating; Catalyzes the oxidative decarboxylation of 6- phosphogluconate to ribulose 5-phosphate and CO(2), with concomitant reduction of NADP to NADPH
MCL	4	Yellow	16	Taldo1	10090.ENSMUSP00000026576	Transaldolase; Transaldolase is important for the balance of metabolites in the pentose-phosphate pathway
MCL	4	Yellow	16	Thbs1	10090.ENSMUSP00000044903	Thrombospondin-1; Adhesive glycoprotein that mediates cell-to-cell and cell-to-matrix interactions. Binds heparin. May play a role in dentinogenesis and/or maintenance of dentin and dental pulp. Ligand for CD36 mediating antiangiogenic properties (By similarity). Plays a role in ER stress response, via its interaction with the activating transcription factor 6 alpha (ATF6) which produces adaptive…
MCL	4	Yellow	16	Tpi1	10090.ENSMUSP00000130858	Triosephosphate isomerase 1; Belongs to the triosephosphate isomerase family
MCL	5	Olive	12	Calr	10090.ENSMUSP00000003912	Calreticulin; Calcium-binding chaperone that promotes folding, oligomeric assembly and quality control in the endoplasmic reticulum (ER) via the calreticulin/calnexin cycle. This lectin interacts transiently with almost all of the monoglucosylated glycoproteins that are synthesized in the ER. Interacts with the DNA-binding domain of NR3C1 and mediates its nuclear export. Involved in maternal gene…
MCL	5	Olive	12	Hsp90ab1	10090.ENSMUSP00000024739	Heat shock protein HSP 90-beta; Molecular chaperone that promotes the maturation, structural maintenance and proper regulation of specific target proteins involved for instance in cell cycle control and signal transduction. Undergoes a functional cycle that is linked to its ATPase activity. This cycle probably induces conformational changes in the client proteins, thereby causing their activation…
MCL	5	Olive	12	Hspa1a	10090.ENSMUSP00000084586	Heat shock 70 kDa protein 1A; Molecular chaperone implicated in a wide variety of cellular processes, including protection of the proteome from stress, folding and transport of newly synthesized polypeptides, activation of proteolysis of misfolded proteins and the formation and dissociation of protein complexes. Plays a pivotal role in the protein quality control system, ensuring the correct fold…
MCL	5	Olive	12	Hspa5	10090.ENSMUSP00000097747	78 kDa glucose-regulated protein; Plays a role in facilitating the assembly of multimeric protein complexes inside the endoplasmic reticulum. Involved in the correct folding of proteins and degradation of misfolded proteins via its interaction with DNAJC10, probably to facilitate the release of DNAJC10 from its substrate; Belongs to the heat shock protein 70 family
MCL	5	Olive	12	Hspa9	10090.ENSMUSP00000025217	Stress-70 protein, mitochondrial; Chaperone protein which plays an important role in mitochondrial iron-sulfur cluster (ISC) biogenesis. Interacts with and stabilizes ISC cluster assembly proteins FXN, NFU1, NFS1 and ISCU (By similarity). Regulates erythropoiesis via stabilization of ISC assembly. May play a role in the control of cell proliferation and cellular aging; Belongs to the heat shock p…
MCL	5	Olive	12	Hyou1	10090.ENSMUSP00000068594	Hypoxia up-regulated protein 1; Has a pivotal role in cytoprotective cellular mechanisms triggered by oxygen deprivation. May play a role as a molecular chaperone and participate in protein folding (By similarity)
MCL	5	Olive	12	Lrp1	10090.ENSMUSP00000044004	Prolow-density lipoprotein receptor-related protein 1; Endocytic receptor involved in endocytosis and in phagocytosis of apoptotic cells. Required for early embryonic development. Involved in cellular lipid homeostasis. Involved in the plasma clearance of chylomicron remnants and activated LRPAP1 (alpha 2-macroglobulin), as well as the local metabolism of complexes between plasminogen activators …
MCL	5	Olive	12	Pdia3	10090.ENSMUSP00000028683	Protein disulfide-isomerase A3; Protein disulfide isomerase associated 3
MCL	5	Olive	12	Ppib	10090.ENSMUSP00000034947	Peptidyl-prolyl cis-trans isomerase B; PPIases accelerate the folding of proteins. It catalyzes the cis-trans isomerization of proline imidic peptide bonds in oligopeptides
MCL	5	Olive	12	Rpn2	10090.ENSMUSP00000112081	Dolichyl-diphosphooligosaccharide--protein glycosyltransferase subunit 2; Essential subunit of the N-oligosaccharyl transferase (OST) complex which catalyzes the transfer of a high mannose oligosaccharide from a lipid-linked oligosaccharide donor to an asparagine residue within an Asn-X-Ser/Thr consensus motif in nascent polypeptide chains; Belongs to the SWP1 family
MCL	5	Olive	12	S100a1	10090.ENSMUSP00000058237	Protein S100-A1; Probably acts as a Ca(2+) signal transducer. In response to an increase in intracellular Ca(2+) levels, binds calcium which triggers a conformational change. This conformational change allows interaction of S1001A with specific target proteins, such as TPR-containing proteins, and the modulation of their activity
MCL	5	Olive	12	Uggt1	10090.ENSMUSP00000037930	UDP-glucose:glycoprotein glucosyltransferase 1; Recognizes glycoproteins with minor folding defects. Reglucosylates single N-glycans near the misfolded part of the protein, thus providing quality control for protein folding in the endoplasmic reticulum. Reglucosylated proteins are recognized by calreticulin for recycling to the endoplasmic reticulum and refolding or degradation (By similarity); B…
MCL	6	Green	8	Acan	10090.ENSMUSP00000032835	Aggrecan core protein; This proteoglycan is a major component of extracellular matrix of cartilagenous tissues. A major function of this protein is to resist compression in cartilage. It binds avidly to hyaluronic acid via an N-terminal globular region. May play a regulatory role in the matrix assembly of the cartilage
MCL	6	Green	8	Cd36	10090.ENSMUSP00000131832	Platelet glycoprotein 4; Multifunctional glycoprotein that acts as receptor for a broad range of ligands. Ligands can be of proteinaceous nature like thrombospondin, fibronectin, collagen or amyloid-beta as well as of lipidic nature such as oxidized low-density lipoprotein (oxLDL), anionic phospholipids, long-chain fatty acids and bacterial diacylated lipopeptides. They are generally multivalent …
MCL	6	Green	8	Comp	10090.ENSMUSP00000003659	Cartilage oligomeric matrix protein; May play a role in the structural integrity of cartilage via its interaction with other extracellular matrix proteins such as the collagens and fibronectin. Can mediate the interaction of chondrocytes with the cartilage extracellular matrix through interaction with cell surface integrin receptors. Could play a role in the pathogenesis of osteoarthritis. Potent…
MCL	6	Green	8	Ctgf	10090.ENSMUSP00000020171	Connective tissue growth factor; Major connective tissue mitoattractant secreted by vascular endothelial cells. Promotes proliferation and differentiation of chondrocytes (By similarity). Mediates heparin- and divalent cation-dependent cell adhesion in many cell types including fibroblasts, myofibroblasts, endothelial and epithelial cells (By similarity). Enhances fibroblast growth factor-induced…
MCL	6	Green	8	Dcn	10090.ENSMUSP00000100924	Decorin; May affect the rate of fibrils formation; Belongs to the small leucine-rich proteoglycan (SLRP) family. SLRP class I subfamily
MCL	6	Green	8	Fgf2	10090.ENSMUSP00000037694	Fibroblast growth factor 2; Plays an important role in the regulation of cell survival, cell division, angiogenesis, cell differentiation and cell migration. Functions as potent mitogen in vitro. Can induce angiogenesis; Belongs to the heparin-binding growth factors family
MCL	6	Green	8	Prg4	10090.ENSMUSP00000128943	Proteoglycan 4; Plays a role in boundary lubrication within articulating joints. Prevents protein deposition onto cartilage from synovial fluid by controlling adhesion-dependent synovial growth and inhibiting the adhesion of synovial cells to the cartilage surface
MCL	6	Green	8	Tgm2	10090.ENSMUSP00000099411	Protein-glutamine gamma-glutamyltransferase 2; Catalyzes the cross-linking of proteins and the conjugation of polyamines to proteins; Belongs to the transglutaminase superfamily. Transglutaminase family
MCL	7	Green 2	5	H1f0	10090.ENSMUSP00000137309	Histone H1.0; Histones H1 are necessary for the condensation of nucleosome chains into higher-order structures. The H1F0 histones are found in cells that are in terminal stages of differentiation or that have low rates of cell division
MCL	7	Green 2	5	Hist1h1b	10090.ENSMUSP00000079356	Histone H1.5; Histone H1 protein binds to linker DNA between nucleosomes forming the macromolecular structure known as the chromatin fiber. Histones H1 are necessary for the condensation of nucleosome chains into higher-order structured fibers. Acts also as a regulator of individual gene transcription through chromatin remodeling, nucleosome spacing and DNA methylation (By similarity)
MCL	7	Green 2	5	Hist1h1c	10090.ENSMUSP00000045816	Histone H1.2; Histone H1 protein binds to linker DNA between nucleosomes forming the macromolecular structure known as the chromatin fiber. Histones H1 are necessary for the condensation of nucleosome chains into higher-order structured fibers. Acts also as a regulator of individual gene transcription through chromatin remodeling, nucleosome spacing and DNA methylation (By similarity)
MCL	7	Green 2	5	Hist1h1e	10090.ENSMUSP00000057308	Histone H1.4; Histone H1 protein binds to linker DNA between nucleosomes forming the macromolecular structure known as the chromatin fiber. Histones H1 are necessary for the condensation of nucleosome chains into higher-order structured fibers. Acts also as a regulator of individual gene transcription through chromatin remodeling, nucleosome spacing and DNA methylation
MCL	7	Green 2	5	Hmgb1	10090.ENSMUSP00000082682	High mobility group protein B1; Multifunctional redox sensitive protein with various roles in different cellular compartments. In the nucleus is one of the major chromatin-associated non-histone proteins and acts as a DNA chaperone involved in replication, transcription, chromatin remodeling, V(D)J recombination, DNA repair and genome stability. Proposed to be an universal biosensor for nucleic a…
MCL	8	Light Green	5	Ecm2	10090.ENSMUSP00000060402	Extracellular matrix protein 2; Promotes matrix assembly and cell adhesiveness; Belongs to the small leucine-rich proteoglycan (SLRP) family. SLRP class I subfamily
MCL	8	Light Green	5	Lum	10090.ENSMUSP00000040877	Lumican; Belongs to the small leucine-rich proteoglycan (SLRP) family. SLRP class II subfamily
MCL	8	Light Green	5	Ogn	10090.ENSMUSP00000021822	Mimecan; Induces bone formation in conjunction with TGF-beta-1 or TGF-beta-2
MCL	8	Light Green	5	Omd	10090.ENSMUSP00000065706	Osteomodulin; May be implicated in biomineralization processes. Has a function in binding of osteoblasts via the alpha(V)beta(3)- integrin (By similarity)
MCL	8	Light Green	5	Prelp	10090.ENSMUSP00000048803	Prolargin; May anchor basement membranes to the underlying connective tissue
MCL	9	Medium Sea Green	4	Cct8	10090.ENSMUSP00000026704	T-complex protein 1 subunit theta; Molecular chaperone; assists the folding of proteins upon ATP hydrolysis. As part of the BBS/CCT complex may play a role in the assembly of BBSome, a complex involved in ciliogenesis regulating transports vesicles to the cilia. Known to play a role, in vitro, in the folding of actin and tubulin (By similarity)
MCL	9	Medium Sea Green	4	Kpnb1	10090.ENSMUSP00000001479	Importin subunit beta-1; Functions in nuclear protein import, either in association with an adapter protein, like an importin-alpha subunit, which binds to nuclear localization signals (NLS) in cargo substrates, or by acting as autonomous nuclear transport receptor. Acting autonomously, serves itself as NLS receptor. Docking of the importin/substrate complex to the nuclear pore complex (NPC) is m…
MCL	9	Medium Sea Green	4	Vat1	10090.ENSMUSP00000048350	Synaptic vesicle membrane protein VAT-1 homolog; Plays a part in calcium-regulated keratinocyte activation in epidermal repair mechanisms. Has no effect on cell proliferation (By similarity). Possesses ATPase activity. Negatively regulates mitochondrial fusion in cooperation with mitofusin proteins (MFN1-2) (By similarity)
MCL	9	Medium Sea Green	4	Vcp	10090.ENSMUSP00000030164	Transitional endoplasmic reticulum ATPase; Necessary for the fragmentation of Golgi stacks during mitosis and for their reassembly after mitosis. Involved in the formation of the transitional endoplasmic reticulum (tER). The transfer of membranes from the endoplasmic reticulum to the Golgi apparatus occurs via 50-70 nm transition vesicles which derive from part-rough, part-smooth transitional ele…
MCL	10	Cyan	4	Ap2m1	10090.ENSMUSP00000007216	AP-2 complex subunit mu; Component of the adaptor protein complex 2 (AP-2). Adaptor protein complexes function in protein transport via transport vesicles in different membrane traffic pathways. Adaptor protein complexes are vesicle coat components and appear to be involved in cargo selection and vesicle formation. AP-2 is involved in clathrin-dependent endocytosis in which cargo proteins are inc…
MCL	10	Cyan	4	Arpc4	10090.ENSMUSP00000114839	Actin-related protein 2/3 complex subunit 4; Functions as actin-binding component of the Arp2/3 complex which is involved in regulation of actin polymerization and together with an activating nucleation-promoting factor (NPF) mediates the formation of branched actin networks. Seems to contact the mother actin filament (By similarity)
MCL	10	Cyan	4	ENSMUSG00000045414	10090.ENSMUSP00000108651	Deleted in autism protein 1 homolog; May play a role in cardiomyocyte proliferation through paracrine signaling and activation of the PI3-kinase signaling cascade; Belongs to the DIA1 family
MCL	10	Cyan	4	Sec13	10090.ENSMUSP00000032440	Protein SEC13 homolog; Functions as a component of the nuclear pore complex (NPC) and the COPII coat. At the endoplasmic reticulum, SEC13 is involved in the biogenesis of COPII-coated vesicles; Belongs to the WD repeat SEC13 family
MCL	11	Medium Purple	3	Prdx1	10090.ENSMUSP00000114159	Peroxiredoxin-1; Thiol-specific peroxidase that catalyzes the reduction of hydrogen peroxide and organic hydroperoxides to water and alcohols, respectively. Plays a role in cell protection against oxidative stress by detoxifying peroxides and as sensor of hydrogen peroxide-mediated signaling events. Might participate in the signaling cascades of growth factors and tumor necrosis factor-alpha by r…
MCL	11	Medium Purple	3	Prdx3	10090.ENSMUSP00000025961	Thioredoxin-dependent peroxide reductase, mitochondrial; Thiol-specific peroxidase that catalyzes the reduction of hydrogen peroxide and organic hydroperoxides to water and alcohols, respectively. Plays a role in cell protection against oxidative stress by detoxifying peroxides
MCL	11	Medium Purple	3	Sod1	10090.ENSMUSP00000023707	Superoxide dismutase [Cu-Zn]; Destroys radicals which are normally produced within the cells and which are toxic to biological systems; Belongs to the Cu-Zn superoxide dismutase family
MCL	12	Orchid	3	Atp5f1	10090.ENSMUSP00000113022	ATP synthase F(0) complex subunit B1, mitochondrial; Mitochondrial membrane ATP synthase (F(1)F(0) ATP synthase or Complex V) produces ATP from ADP in the presence of a proton gradient across the membrane which is generated by electron transport complexes of the respiratory chain. F-type ATPases consist of two structural domains, F(1) - containing the extramembraneous catalytic core, and F(0) - c…
MCL	12	Orchid	3	Ndufa8	10090.ENSMUSP00000065352	NADH dehydrogenase [ubiquinone] 1 alpha subcomplex subunit 8; Accessory subunit of the mitochondrial membrane respiratory chain NADH dehydrogenase (Complex I), that is believed not to be involved in catalysis. Complex I functions in the transfer of electrons from NADH to the respiratory chain. The immediate electron acceptor for the enzyme is believed to be ubiquinone
MCL	12	Orchid	3	Ndufa9	10090.ENSMUSP00000085523	NADH dehydrogenase [ubiquinone] 1 alpha subcomplex subunit 9, mitochondrial; Accessory subunit of the mitochondrial membrane respiratory chain NADH dehydrogenase (Complex I), that is believed not to be involved in catalysis. Complex I functions in the transfer of electrons from NADH to the respiratory chain. The immediate electron acceptor for the enzyme is believed to be ubiquinone
MCL	13	Purple	3	Hnrnpd	10090.ENSMUSP00000132735	Heterogeneous nuclear ribonucleoprotein D0; Binds with high affinity to RNA molecules that contain AU-rich elements (AREs) found within the 3'-UTR of many proto- oncogenes and cytokine mRNAs. Also binds to double- and single- stranded DNA sequences in a specific manner and functions a transcription factor. Each of the RNA-binding domains specifically can bind solely to a single-stranded non-monot…
MCL	13	Purple	3	Hnrnph1	10090.ENSMUSP00000076989	Heterogeneous nuclear ribonucleoprotein H; This protein is a component of the heterogeneous nuclear ribonucleoprotein (hnRNP) complexes which provide the substrate for the processing events that pre-mRNAs undergo before becoming functional, translatable mRNAs in the cytoplasm. Mediates pre-mRNA alternative splicing regulation. Inhibits, together with CUGBP1, insulin receptor (IR) pre-mRNA exon 11…
MCL	13	Purple	3	Tnpo1	10090.ENSMUSP00000105028	Transportin-1; Functions in nuclear protein import as nuclear transport receptor. Serves as receptor for nuclear localization signals (NLS) in cargo substrates. Is thought to mediate docking of the importin/substrate complex to the nuclear pore complex (NPC) through binding to nucleoporin and the complex is subsequently translocated through the pore by an energy requiring, Ran-dependent mechanism…
MCL	14	Hot Pink	2	Serpine2	10090.ENSMUSP00000027467	Glia-derived nexin; Serine protease inhibitor with activity toward thrombin, trypsin, and urokinase. Promotes neurite extension by inhibiting thrombin. Binds heparin
MCL	14	Hot Pink	2	Vtn	10090.ENSMUSP00000017488	Vitronectin; Vitronectin is a cell adhesion and spreading factor found in serum and tissues. Vitronectin interact with glycosaminoglycans and proteoglycans. Is recognized by certain members of the integrin family and serves as a cell-to-substrate adhesion molecule. Inhibitor of the membrane-damaging effect of the terminal cytolytic complement pathway
MCL	15	Pink	2	Enpp1	10090.ENSMUSP00000101159	Ectonucleotide pyrophosphatase/phosphodiesterase family member 1; Appears to modulate insulin sensitivity (By similarity). By generating PPi, plays a role in regulating pyrophosphate levels, and functions in bone mineralization and soft tissue calcification. PPi inhibits mineralization by binding to nascent hydroxyapatite (HA) crystals, thereby preventing further growth of these crystals. Prefere…
MCL	15	Pink	2	Nampt	10090.ENSMUSP00000020886	Nicotinamide phosphoribosyltransferase; The secreted form behaves both as a cytokine with immunomodulating properties and an adipokine with anti-diabetic properties, it has no enzymatic activity, partly because of lack of activation by ATP, which has a low level in extracellular space and plasma (By similarity). Catalyzes the condensation of nicotinamide with 5-phosphoribosyl-1-pyrophosphate to y…
