## Supplementary_datasets_tableS1-6 for "Age-dependent changes in protein incorporation into collagen-rich tissues of mice by in vivo pulsed SILAC labelling": Table_S6C_string_MCL_clusters_skin.tsv

#clustering method	cluster number	cluster color	gene count	protein name	protein identifier	protein description
MCL	1	Red	4	Alb	10090.ENSMUSP00000031314	Serum albumin; Serum albumin, the main protein of plasma, has a good binding capacity for water, Ca(2+), Na(+), K(+), fatty acids, hormones, bilirubin and drugs. Its main function is the regulation of the colloidal osmotic pressure of blood. Major zinc transporter in plasma, typically binds about 80% of all plasma zinc; Belongs to the ALB/AFP/VDB family
MCL	1	Red	4	Hsp90b1	10090.ENSMUSP00000020238	Endoplasmin; Molecular chaperone that functions in the processing and transport of secreted proteins. When associated with CNPY3, required for proper folding of Toll-like receptors. Functions in endoplasmic reticulum associated degradation (ERAD). Has ATPase activity (By similarity)
MCL	1	Red	4	Lamb2	10090.ENSMUSP00000069087	Laminin subunit beta-2; Binding to cells via a high affinity receptor, laminin is thought to mediate the attachment, migration and organization of cells into tissues during embryonic development by interacting with other extracellular matrix components
MCL	1	Red	4	Nid1	10090.ENSMUSP00000005532	Nidogen-1; Sulfated glycoprotein widely distributed in basement membranes and tightly associated with laminin. Also binds to collagen IV and perlecan. It probably has a role in cell- extracellular matrix interactions
MCL	2	Brown	4	Atp5f1	10090.ENSMUSP00000113022	ATP synthase F(0) complex subunit B1, mitochondrial; Mitochondrial membrane ATP synthase (F(1)F(0) ATP synthase or Complex V) produces ATP from ADP in the presence of a proton gradient across the membrane which is generated by electron transport complexes of the respiratory chain. F-type ATPases consist of two structural domains, F(1) - containing the extramembraneous catalytic core, and F(0) - c…
MCL	2	Brown	4	Atp6v0c	10090.ENSMUSP00000024932	V-type proton ATPase 16 kDa proteolipid subunit; Proton-conducting pore forming subunit of the membrane integral V0 complex of vacuolar ATPase. V-ATPase is responsible for acidifying a variety of intracellular compartments in eukaryotic cells
MCL	2	Brown	4	Gbas	10090.ENSMUSP00000083211	Protein NipSnap homolog 2; May act as a positive regulator of L-type calcium channels
MCL	2	Brown	4	Sdhb	10090.ENSMUSP00000010007	Succinate dehydrogenase [ubiquinone] iron-sulfur subunit, mitochondrial; Iron-sulfur protein (IP) subunit of succinate dehydrogenase (SDH) that is involved in complex II of the mitochondrial electron transport chain and is responsible for transferring electrons from succinate to ubiquinone (coenzyme Q)
MCL	3	Olive	3	Gm5093	10090.ENSMUSP00000127966	Predicted gene 5093; Belongs to the universal ribosomal protein uL5 family
MCL	3	Olive	3	Rpl12	10090.ENSMUSP00000117461	60S ribosomal protein L12; Binds directly to 26S ribosomal RNA
MCL	3	Olive	3	Rplp1	10090.ENSMUSP00000008036	60S acidic ribosomal protein P1; Plays an important role in the elongation step of protein synthesis
MCL	4	Green	3	Actb	10090.ENSMUSP00000098066	Actin, cytoplasmic 1; Actins are highly conserved proteins that are involved in various types of cell motility and are ubiquitously expressed in all eukaryotic cells; Belongs to the actin family
MCL	4	Green	3	Actg1	10090.ENSMUSP00000071486	Actin, cytoplasmic 2; Actins are highly conserved proteins that are involved in various types of cell motility and are ubiquitously expressed in all eukaryotic cells
MCL	4	Green	3	Myl6	10090.ENSMUSP00000128803	Myosin light polypeptide 6; Regulatory light chain of myosin. Does not bind calcium
MCL	5	Blue	2	Pgam1	10090.ENSMUSP00000011896	Phosphoglycerate mutase 1; Interconversion of 3- and 2-phosphoglycerate with 2,3- bisphosphoglycerate as the primer of the reaction. Can also catalyze the reaction of EC 5.4.2.4 (synthase), but with a reduced activity
MCL	5	Blue	2	Pgam2	10090.ENSMUSP00000020768	Phosphoglycerate mutase 2; Interconversion of 3- and 2-phosphoglycerate with 2,3- bisphosphoglycerate as the primer of the reaction. Can also catalyze the reaction of EC 5.4.2.4 (synthase), but with a reduced activity
MCL	6	Light Sky Blue	2	Cct2	10090.ENSMUSP00000036288	T-complex protein 1 subunit beta; Molecular chaperone; assists the folding of proteins upon ATP hydrolysis. As part of the BBS/CCT complex may play a role in the assembly of BBSome, a complex involved in ciliogenesis regulating transports vesicles to the cilia. Known to play a role, in vitro, in the folding of actin and tubulin; Belongs to the TCP-1 chaperonin family
MCL	6	Light Sky Blue	2	Prdx6	10090.ENSMUSP00000071636	Peroxiredoxin-6; Thiol-specific peroxidase that catalyzes the reduction of hydrogen peroxide and organic hydroperoxides to water and alcohols, respectively. Can reduce H(2)O(2) and short chain organic, fatty acid, and phospholipid hydroperoxides. Also has phospholipase activity, and can therefore either reduce the oxidized sn-2 fatty acyl grup of phospholipids (peroxidase activity) or hydrolyze t…
MCL	7	Medium Blue	2	Psmc3	10090.ENSMUSP00000071054	26S proteasome regulatory subunit 6A; Component of the 26S proteasome, a multiprotein complex involved in the ATP-dependent degradation of ubiquitinated proteins. This complex plays a key role in the maintenance of protein homeostasis by removing misfolded or damaged proteins, which could impair cellular functions, and by removing proteins whose functions are no longer required. Therefore, the pr…
MCL	7	Medium Blue	2	Psme2	10090.ENSMUSP00000123798	Proteasome activator complex subunit 2; Implicated in immunoproteasome assembly and required for efficient antigen processing. The PA28 activator complex enhances the generation of class I binding peptides by altering the cleavage pattern of the proteasome
