## Supplementary_datasets_tableS1-6 for "Age-dependent changes in protein incorporation into collagen-rich tissues of mice by in vivo pulsed SILAC labelling": Table_S6D_string_MCL_clusters_plasma.tsv

#clustering method	cluster number	cluster color	gene count	protein name	protein identifier	protein description
MCL	1	Red	40	A2m	10090.ENSMUSP00000032203	Alpha-2-macroglobulin-P; Is able to inhibit all four classes of proteinases by a unique 'trapping' mechanism. This protein has a peptide stretch, called the 'bait region' which contains specific cleavage sites for different proteinases. When a proteinase cleaves the bait region, a conformational change is induced in the protein which traps the proteinase. The entrapped enzyme remains active again…
MCL	1	Red	40	Agt	10090.ENSMUSP00000066488	Angiotensinogen; Essential component of the renin-angiotensin system (RAS), a potent regulator of blood pressure, body fluid and electrolyte homeostasis; Belongs to the serpin family
MCL	1	Red	40	Alb	10090.ENSMUSP00000031314	Serum albumin; Serum albumin, the main protein of plasma, has a good binding capacity for water, Ca(2+), Na(+), K(+), fatty acids, hormones, bilirubin and drugs. Its main function is the regulation of the colloidal osmotic pressure of blood. Major zinc transporter in plasma, typically binds about 80% of all plasma zinc; Belongs to the ALB/AFP/VDB family
MCL	1	Red	40	Apoa1	10090.ENSMUSP00000034588	Apolipoprotein A-I; Participates in the reverse transport of cholesterol from tissues to the liver for excretion by promoting cholesterol efflux from tissues and by acting as a cofactor for the lecithin cholesterol acyltransferase (LCAT). As part of the SPAP complex, activates spermatozoa motility; Belongs to the apolipoprotein A1/A4/E family
MCL	1	Red	40	Apoa2	10090.ENSMUSP00000005824	Apolipoprotein A-II; May stabilize HDL (high density lipoprotein) structure by its association with lipids, and affect the HDL metabolism; Belongs to the apolipoprotein A2 family
MCL	1	Red	40	Apoa4	10090.ENSMUSP00000034585	Apolipoprotein A-IV; May have a role in chylomicrons and VLDL secretion and catabolism. Required for efficient activation of lipoprotein lipase by ApoC-II; potent activator of LCAT. Apoa-IV is a major component of HDL and chylomicrons; Belongs to the apolipoprotein A1/A4/E family
MCL	1	Red	40	Apob	10090.ENSMUSP00000036044	Apolipoprotein B-100; Apolipoprotein B is a major protein constituent of chylomicrons (apo B-48), LDL (apo B-100) and VLDL (apo B-100). Apo B-100 functions as a recognition signal for the cellular binding and internalization of LDL particles by the apoB/E receptor
MCL	1	Red	40	Apoc1	10090.ENSMUSP00000104091	Apolipoprotein C-I; Inhibitor of lipoprotein binding to the low density lipoprotein (LDL) receptor, LDL receptor-related protein, and very low density lipoprotein (VLDL) receptor. Associates with high density lipoproteins (HDL) and the triacylglycerol-rich lipoproteins in the plasma and makes up about 10% of the protein of the VLDL and 2% of that of HDL. Appears to interfere directly with fatty a…
MCL	1	Red	40	Apoc2	10090.ENSMUSP00000115173	Apolipoprotein C-II; Component of chylomicrons, very low-density lipoproteins (VLDL), low-density lipoproteins (LDL), and high-density lipoproteins (HDL) in plasma. Plays an important role in lipoprotein metabolism as an activator of lipoprotein lipase
MCL	1	Red	40	Apoc3	10090.ENSMUSP00000034586	Apolipoprotein C-III; Component of triglyceride-rich very low density lipoproteins (VLDL) and high density lipoproteins (HDL) in plasma. Plays a multifaceted role in triglyceride homeostasis. Intracellularly, promotes hepatic very low density lipoprotein 1 (VLDL1) assembly and secretion; extracellularly, attenuates hydrolysis and clearance of triglyceride-rich lipoproteins (TRLs). Impairs the lip…
MCL	1	Red	40	C3	10090.ENSMUSP00000024988	Complement C3; C3 plays a central role in the activation of the complement system. Its processing by C3 convertase is the central reaction in both classical and alternative complement pathways. After activation C3b can bind covalently, via its reactive thioester, to cell surface carbohydrates or immune aggregates
MCL	1	Red	40	C4b	10090.ENSMUSP00000069418	Complement C4-B; Non-enzymatic component of C3 and C5 convertases and thus essential for the propagation of the classical complement pathway. Covalently binds to immunoglobulins and immune complexes and enhances the solubilization of immune aggregates and the clearance of IC through CR1 on erythrocytes. Catalyzes the transacylation of the thioester carbonyl group to form ester bonds with carbohyd…
MCL	1	Red	40	C7	10090.ENSMUSP00000106317	Complement component 7
MCL	1	Red	40	Cfd	10090.ENSMUSP00000056836	Complement factor D; Factor D cleaves factor B when the latter is complexed with factor C3b, activating the C3bbb complex, which then becomes the C3 convertase of the alternate pathway. Its function is homologous to that of C1s in the classical pathway
MCL	1	Red	40	Cfi	10090.ENSMUSP00000077074	Complement factor I; Responsible for cleaving the alpha-chains of C4b and C3b in the presence of the cofactors C4-binding protein and factor H respectively
MCL	1	Red	40	Clu	10090.ENSMUSP00000022616	Clusterin; Functions as extracellular chaperone that prevents aggregation of nonnative proteins. Prevents stress-induced aggregation of blood plasma proteins. Inhibits formation of amyloid fibrils by APP, APOC2, B2M, CALCA, CSN3, SNCA and aggregation-prone LYZ variants (in vitro). Does not require ATP. Maintains partially unfolded proteins in a state appropriate for subsequent refolding by other …
MCL	1	Red	40	Cp	10090.ENSMUSP00000088857	Ceruloplasmin; Ceruloplasmin is a blue, copper-binding (6-7 atoms per molecule) glycoprotein. It has ferroxidase activity oxidizing Fe(2+) to Fe(3+) without releasing radical oxygen species. It is involved in iron transport across the cell membrane. Provides Cu(2+) ions for the ascorbate-mediated deaminase degradation of the heparan sulfate chains of GPC1. May also play a role in fetal lung devel…
MCL	1	Red	40	Cpn1	10090.ENSMUSP00000026210	Carboxypeptidase N catalytic chain; Protects the body from potent vasoactive and inflammatory peptides containing C-terminal Arg or Lys (such as kinins or anaphylatoxins) which are released into the circulation; Belongs to the peptidase M14 family
MCL	1	Red	40	Cpn2	10090.ENSMUSP00000069318	Carboxypeptidase N subunit 2; The 83 kDa subunit binds and stabilizes the catalytic subunit at 37 degrees Celsius and keeps it in circulation. Under some circumstances it may be an allosteric modifier of the catalytic subunit (By similarity)
MCL	1	Red	40	F2	10090.ENSMUSP00000028681	Prothrombin; Thrombin, which cleaves bonds after Arg and Lys, converts fibrinogen to fibrin and activates factors V, VII, VIII, XIII, and, in complex with thrombomodulin, protein C. Functions in blood homeostasis, inflammation and wound healing (By similarity)
MCL	1	Red	40	Fabp4	10090.ENSMUSP00000029041	Fatty acid-binding protein, adipocyte; Lipid transport protein in adipocytes. Binds both long chain fatty acids and retinoic acid. Delivers long-chain fatty acids and retinoic acid to their cognate receptors in the nucleus; Belongs to the calycin superfamily. Fatty-acid binding protein (FABP) family
MCL	1	Red	40	Gc	10090.ENSMUSP00000046636	Vitamin D-binding protein; Involved in vitamin D transport and storage, scavenging of extracellular G-actin, enhancement of the chemotactic activity of C5 alpha for neutrophils in inflammation and macrophage activation
MCL	1	Red	40	Hpx	10090.ENSMUSP00000033185	Hemopexin; Binds heme and transports it to the liver for breakdown and iron recovery, after which the free hemopexin returns to the circulation
MCL	1	Red	40	Itih3	10090.ENSMUSP00000006697	Inter-alpha-trypsin inhibitor heavy chain H3; May act as a carrier of hyaluronan in serum or as a binding protein between hyaluronan and other matrix protein, including those on cell surfaces in tissues to regulate the localization, synthesis and degradation of hyaluronan which are essential to cells undergoing biological processes
MCL	1	Red	40	Kng1	10090.ENSMUSP00000023589	Kininogen-1; (1) Kininogens are inhibitors of thiol proteases; (2) HMW-kininogen plays an important role in blood coagulation by helping to position optimally prekallikrein and factor XI next to factor XII; (3) HMW-kininogen inhibits the thrombin- and plasmin- induced aggregation of thrombocytes; (4) the active peptide bradykinin that is released from HMW-kininogen shows a variety of physiologica…
MCL	1	Red	40	Masp2	10090.ENSMUSP00000049729	Mannan-binding lectin serine protease 2; Serum protease that plays an important role in the activation of the complement system via mannose-binding lectin. After activation by auto-catalytic cleavage it cleaves C2 and C4, leading to their activation and to the formation of C3 convertase (By similarity); Belongs to the peptidase S1 family
MCL	1	Red	40	Plg	10090.ENSMUSP00000014578	Plasminogen; Plasmin dissolves the fibrin of blood clots and acts as a proteolytic factor in a variety of other processes including embryonic development, tissue remodeling, tumor invasion, and inflammation. In ovulation, weakens the walls of the Graafian follicle. It activates the urokinase-type plasminogen activator, collagenases and several complement zymogens, such as C1 and C5. Cleavage of f…
MCL	1	Red	40	Pzp	10090.ENSMUSP00000032510	Pregnancy zone protein; Is able to inhibit all four classes of proteinases by a unique 'trapping' mechanism. This protein has a peptide stretch, called the 'bait region' which contains specific cleavage sites for different proteinases. When a proteinase cleaves the bait region, a conformational change is induced in the protein which traps the proteinase. The entrapped enzyme remains active agains…
MCL	1	Red	40	Saa4	10090.ENSMUSP00000006952	Serum amyloid A-4 protein; Major acute phase reactant. Apolipoprotein of the HDL complex
MCL	1	Red	40	Serpina10	10090.ENSMUSP00000048357	Protein Z-dependent protease inhibitor; Inhibits activity of the coagulation protease factor Xa in the presence of PROZ, calcium and phospholipids. Also inhibits factor XIa in the absence of cofactors (By similarity); Belongs to the serpin family
MCL	1	Red	40	Serpina1c	10090.ENSMUSP00000073695	Alpha-1-antitrypsin 1-3; Inhibitor of serine proteases. Can inhibit trypsin and chymotrypsin; relatively ineffective against elastase; Belongs to the serpin family
MCL	1	Red	40	Serpina1d	10090.ENSMUSP00000077909	Alpha-1-antitrypsin 1-4; Inhibitor of serine proteases. Can inhibit trypsin and chymotrypsin; relatively ineffective against elastase; Belongs to the serpin family
MCL	1	Red	40	Serpina1e	10090.ENSMUSP00000082130	Alpha-1-antitrypsin 1-5; Does not inhibit elastase or chymotrypsin. No target protease has been identified to date; Belongs to the serpin family
MCL	1	Red	40	Serpina3m	10090.ENSMUSP00000130979	Serine (or cysteine) peptidase inhibitor, clade A, member 3M; Belongs to the serpin family
MCL	1	Red	40	Serpinc1	10090.ENSMUSP00000068971	Antithrombin-III; Most important serine protease inhibitor in plasma that regulates the blood coagulation cascade. AT-III inhibits thrombin, matriptase-3/TMPRSS7, as well as factors IXa, Xa and XIa. Its inhibitory activity is greatly enhanced in the presence of heparin (By similarity)
MCL	1	Red	40	Serpinf2	10090.ENSMUSP00000048704	Alpha-2-antiplasmin; Serine protease inhibitor. The major targets of this inhibitor are plasmin and trypsin, but it also inactivates matriptase-3/TMPRSS7 and chymotrypsin (By similarity)
MCL	1	Red	40	Serping1	10090.ENSMUSP00000023994	Plasma protease C1 inhibitor; Activation of the C1 complex is under control of the C1- inhibitor. It forms a proteolytically inactive stoichiometric complex with the C1r or C1s proteases. May play a potentially crucial role in regulating important physiological pathways including complement activation, blood coagulation, fibrinolysis and the generation of kinins. Very efficient inhibitor of FXIIa…
MCL	1	Red	40	Trf	10090.ENSMUSP00000035158	Serotransferrin; Transferrins are iron binding transport proteins which can bind two Fe(3+) ions in association with the binding of an anion, usually bicarbonate. It is responsible for the transport of iron from sites of absorption and heme degradation to those of storage and utilization. Serum transferrin may also have a further role in stimulating cell proliferation
MCL	1	Red	40	Ttr	10090.ENSMUSP00000074783	Transthyretin; Thyroid hormone-binding protein. Probably transports thyroxine from the bloodstream to the brain
MCL	1	Red	40	Vtn	10090.ENSMUSP00000017488	Vitronectin; Vitronectin is a cell adhesion and spreading factor found in serum and tissues. Vitronectin interact with glycosaminoglycans and proteoglycans. Is recognized by certain members of the integrin family and serves as a cell-to-substrate adhesion molecule. Inhibitor of the membrane-damaging effect of the terminal cytolytic complement pathway
MCL	2	Yellow	4	Gm3839	10090.ENSMUSP00000138396	Glyceraldehyde-3-phosphate dehydrogenase; Predicted pseudogene 3839
MCL	2	Yellow	4	Mdh1	10090.ENSMUSP00000099938	Malate dehydrogenase, cytoplasmic; Malate dehydrogenase 1, NAD (soluble)
MCL	2	Yellow	4	Pkm	10090.ENSMUSP00000034834	Pyruvate kinase PKM; Glycolytic enzyme that catalyzes the transfer of a phosphoryl group from phosphoenolpyruvate (PEP) to ADP, generating ATP. Stimulates POU5F1-mediated transcriptional activation (By similarity)
MCL	2	Yellow	4	Tpi1	10090.ENSMUSP00000130858	Triosephosphate isomerase 1; Belongs to the triosephosphate isomerase family
MCL	3	Green	3	B2m	10090.ENSMUSP00000099534	Beta-2-microglobulin; Component of the class I major histocompatibility complex (MHC). Involved in the presentation of peptide antigens to the immune system; Belongs to the beta-2-microglobulin family
MCL	3	Green	3	H2-Q10	10090.ENSMUSP00000134163	H-2 class I histocompatibility antigen, Q10 alpha chain; Involved in the presentation of foreign antigens to the immune system
MCL	3	Green	3	Lrg1	10090.ENSMUSP00000038048	Leucine-rich alpha-2-glycoprotein 1
MCL	4	Blue	2	Ckm	10090.ENSMUSP00000003643	Creatine kinase M-type; Reversibly catalyzes the transfer of phosphate between ATP and various phosphogens (e.g. creatine phosphate). Creatine kinase isoenzymes play a central role in energy transduction in tissues with large, fluctuating energy demands, such as skeletal muscle, heart, brain and spermatozoa; Belongs to the ATP:guanido phosphotransferase family
MCL	4	Blue	2	Ttn	10090.ENSMUSP00000097561	Titin; Key component in the assembly and functioning of vertebrate striated muscles. By providing connections at the level of individual microfilaments, it contributes to the fine balance of forces between the two halves of the sarcomere. The size and extensibility of the cross-links are the main determinants of sarcomere extensibility properties of muscle. In non-muscle cells, seems to play a ro…
